# *Xanthomonas imtechensis* sp. nov. - a novel member of non-pathogenic *Xanthomonas* with bioprotection function from healthy rice seeds

**DOI:** 10.64898/2026.02.15.705894

**Authors:** Anushika Sharma, Prabhu B. Patil

## Abstract

Non-pathogenic *Xanthomonas* (NPX) from a diverse plant hosts are being reported on an increasing basis. There are also reports of multiple species forming communities on a single host plant, such as rice, and, given their role as core endophytes in protecting plants from pathogens, it is essential to isolate and characterization of more NPX species from diverse host plants. Using phylogenomic analysis of publicly available *Xanthomonas* genome sequences, we identified a novel clade comprising NPX strains from diverse hosts. One of the strains previously reported from our lab is from healthy rice seeds and was reported to be non-pathogenic, with bio-protection function against the bacterial leaf blight pathogen. Genomic investigation confirmed the lack of type III secretion system and its effectors, consistent with their non-pathogenic nature. These strains also harbour core and unique biosynthetic loci identified in other non-pathogenic *Xanthomonas* (NPX) strains. Further investigation using multiple genomic-based taxonomic indices indicates that these strains represent a potential new species. Hence, we propose *Xanthomonas imtechensis* sp. nov. as a new species of the genus *Xanthomonas*, with the type strain being PPL568 = MTCC 13186 = CFBP 9040 = ICMP 24395.
