## Supplementary Table 4 for "*Xanthomonas imtechensis* sp. nov. - a novel member of non-pathogenic *Xanthomonas* with bioprotection function from healthy rice seeds"

### Sheet: Sheet1
	Type I secretion system
1	MGIHPACH_00933	T1SS_abc	TXSScan/bacteria/diderm/T1SS	1	mandatory	558	7.7e-50	0.733
2	MGIHPACH_00940	T1SS_mfp	TXSScan/bacteria/diderm/T1SS	1	mandatory	394	1.1e-45	0.505
3	MGIHPACH_00941	T1SS_abc	TXSScan/bacteria/diderm/T1SS	1	mandatory	722	2.4e-96	0.996
4	MGIHPACH_00942	T1SS_omf	TXSScan/bacteria/diderm/T1SS	1	mandatory	422	1.5e-33	0.968
5	MGIHPACH_01375	T1SS_abc	TXSScan/bacteria/diderm/T1SS	1	mandatory	723	3.2e-126	0.996
6	MGIHPACH_01376	T1SS_mfp	TXSScan/bacteria/diderm/T1SS	1	mandatory	427	2e-36	0.72
7	MGIHPACH_02366	T1SS_omf	TXSScan/bacteria/diderm/T1SS	1	mandatory	455	5.4e-79	0.998
	Type II secretion system
1	MGIHPACH_01982	T2SS_gspD	TXSScan/bacteria/diderm/T2SS	0.923	mandatory	768	1.5e-55	0.989
2	MGIHPACH_01983	T2SS_gspN	TXSScan/bacteria/diderm/T2SS	0.923	accessory	257	3.4e-11	0.982
3	MGIHPACH_01984	T2SS_gspM	TXSScan/bacteria/diderm/T2SS	0.923	accessory	274	1.9e-25	1
4	MGIHPACH_01985	T2SS_gspL	TXSScan/bacteria/diderm/T2SS	0.923	accessory	374	3.1e-20	0.887
5	MGIHPACH_01986	T2SS_gspK	TXSScan/bacteria/diderm/T2SS	0.923	accessory	285	3.6e-10	0.966
6	MGIHPACH_01987	T2SS_gspJ	TXSScan/bacteria/diderm/T2SS	0.923	accessory	217	8.6e-14	0.957
7	MGIHPACH_01988	T2SS_gspI	TXSScan/bacteria/diderm/T2SS	0.923	accessory	138	1.6e-13	0.946
8	MGIHPACH_01989	T2SS_gspH	TXSScan/bacteria/diderm/T2SS	0.923	accessory	172	5.8e-17	1
9	MGIHPACH_01990	T2SS_gspG	TXSScan/bacteria/diderm/T2SS	0.923	mandatory	145	3.7e-20	0.92
10	MGIHPACH_01991	T2SS_gspF	TXSScan/bacteria/diderm/T2SS	0.923	mandatory	404	5.7e-115	0.997
11	MGIHPACH_01992	T2SS_gspE	TXSScan/bacteria/diderm/T2SS	0.923	mandatory	576	8.6e-175	0.934
12	MGIHPACH_00146	T4aP_pilD	TXSScan/bacteria/diderm/T2SS	0.923	accessory	287	1.2e-85	1
	Type IV secretion system
1	MGIHPACH_03744	T4SS_T_virB8	TXSScan/bacteria/diderm/pT4SSt	0.636	accessory	336	5e-42	0.943
2	MGIHPACH_03745	T4SS_T_virB9	TXSScan/bacteria/diderm/pT4SSt	0.636	accessory	253	2.3e-49	0.818
3	MGIHPACH_03748	T4SS_T_virB1	TXSScan/bacteria/diderm/pT4SSt	0.636	accessory	292	4.7e-42	0.923
4	MGIHPACH_03749	T4SS_T_virB2	TXSScan/bacteria/diderm/pT4SSt	0.636	accessory	131	4.9e-26	0.956
5	MGIHPACH_03750	T4SS_T_virB3	TXSScan/bacteria/diderm/pT4SSt	0.636	accessory	89	7.8e-08	0.716
6	MGIHPACH_03751	T4SS_virb4	TXSScan/bacteria/diderm/pT4SSt	0.636	mandatory	823	3.8e-212	0.812
7	MGIHPACH_03753	T4SS_T_virB6	TXSScan/bacteria/diderm/pT4SSt	0.636	accessory	363	5.6e-20	0.557
	Type IVa pilus
1	MGIHPACH_00046	T4aP_pilM	TXSScan/bacteria/diderm/T4aP	1	accessory	352	4.6e-48	0.463
2	MGIHPACH_00047	T4aP_pilN	TXSScan/bacteria/diderm/T4aP	1	accessory	260	2.2e-42	0.546
3	MGIHPACH_00048	T4aP_pilO	TXSScan/bacteria/diderm/T4aP	1	accessory	221	1.1e-33	0.683
4	MGIHPACH_00049	T4aP_pilP	TXSScan/bacteria/diderm/T4aP	1	accessory	178	1e-20	0.713
5	MGIHPACH_00050	T4aP_pilQ	TXSScan/bacteria/diderm/T4aP	1	mandatory	639	1.4e-55	0.274
6	MGIHPACH_00146	T4aP_pilD	TXSScan/bacteria/diderm/T4aP	1	mandatory	287	1.2e-85	0.836
7	MGIHPACH_00147	T4aP_pilC	TXSScan/bacteria/diderm/T4aP	1	mandatory	435	4.7e-124	0.77
8	MGIHPACH_00148	T4aP_pilE	TXSScan/bacteria/diderm/T4aP	1	accessory	130	6.1e-19	0.446
9	MGIHPACH_00154	T4aP_pilB	TXSScan/bacteria/diderm/T4aP	1	mandatory	577	2.1e-177	0.674
10	MGIHPACH_00433	T4aP_pilT	TXSScan/bacteria/diderm/T4aP	1	mandatory	345	9.4e-179	0.983
11	MGIHPACH_00434	T4aP_pilU	TXSScan/bacteria/diderm/T4aP	1	accessory	376	1.3e-178	0.904
12	MGIHPACH_03731	T4aP_fimT	TXSScan/bacteria/diderm/T4aP	1	accessory	186	1.4e-21	0.344
13	MGIHPACH_03732	T4aP_pilV	TXSScan/bacteria/diderm/T4aP	1	accessory	158	9.7e-13	0.354
14	MGIHPACH_03733	T4aP_pilW	TXSScan/bacteria/diderm/T4aP	1	accessory	301	1.5e-08	0.216
15	MGIHPACH_03734	T4aP_pilX	TXSScan/bacteria/diderm/T4aP	1	accessory	192	1.8e-09	0.297
16	MGIHPACH_03735	T4aP_pilY	TXSScan/bacteria/diderm/T4aP	1	accessory	1252	3.3e-151	0.412
17	MGIHPACH_03736	T4aP_pilE	TXSScan/bacteria/diderm/T4aP	1	accessory	139	6.9e-19	0.403
18	MGIHPACH_03738	T4aP_fimT	TXSScan/bacteria/diderm/T4aP	1	accessory	178	5.1e-17	0.36
19	MGIHPACH_02112	T4aP_pilA	TXSScan/bacteria/diderm/T4aP	1	mandatory	242	7.7e-07	0.236
	Bacterial flagellum
1	MGIHPACH_03358	Flg_flgB	TXSScan/bacteria/diderm/Flagellum	1	mandatory	132	1.7e-20	0.899
2	MGIHPACH_03359	Flg_flgC	TXSScan/bacteria/diderm/Flagellum	1	mandatory	135	9.6e-34	0.979
3	MGIHPACH_03363	Flg_flgC	TXSScan/bacteria/diderm/Flagellum	1	mandatory	261	3.8e-07	0.553
4	MGIHPACH_03391	Flg_fliE	TXSScan/bacteria/diderm/Flagellum	1	mandatory	120	3.1e-22	0.804
5	MGIHPACH_03392	Flg_sctJ_FLG	TXSScan/bacteria/diderm/Flagellum	1	mandatory	573	1.6e-107	0.994
6	MGIHPACH_03395	Flg_sctN_FLG	TXSScan/bacteria/diderm/Flagellum	1	mandatory	458	7.1e-175	0.967
7	MGIHPACH_03400	Flg_sctQ_FLG	TXSScan/bacteria/diderm/Flagellum	1	mandatory	112	1.5e-29	1
8	MGIHPACH_03402	Flg_sctR_FLG	TXSScan/bacteria/diderm/Flagellum	1	mandatory	276	5.2e-76	1
9	MGIHPACH_03403	Flg_sctS_FLG	TXSScan/bacteria/diderm/Flagellum	1	mandatory	89	3.7e-21	0.989
10	MGIHPACH_03404	Flg_sctT_FLG	TXSScan/bacteria/diderm/Flagellum	1	mandatory	263	2.1e-45	0.942
11	MGIHPACH_03406	Flg_sctU_FLG	TXSScan/bacteria/diderm/Flagellum	1	mandatory	376	2.7e-109	0.994
12	MGIHPACH_03407	Flg_sctV_FLG	TXSScan/bacteria/diderm/Flagellum	1	mandatory	693	2.6e-256	0.997
	The tad pilus
1	MGIHPACH_01406	Tad_flp	TXSScan/bacteria/diderm/Tad	0.583	mandatory	92	7e-05	0.577
2	MGIHPACH_01412	Tad_rcpC	TXSScan/bacteria/diderm/Tad	0.583	accessory	282	2.3e-24	0.991
3	MGIHPACH_01413	Tad_rcpA	TXSScan/bacteria/diderm/Tad	0.583	mandatory	459	3.7e-58	0.996
4	MGIHPACH_01414	Tad_tadA	TXSScan/bacteria/diderm/Tad	0.583	mandatory	574	2.5e-113	1
5	MGIHPACH_01415	Tad_tadB	TXSScan/bacteria/diderm/Tad	0.583	mandatory	282	1.3e-39	1
6	MGIHPACH_01416	Tad_tadC	TXSScan/bacteria/diderm/Tad	0.583	mandatory	296	6.2e-28	0.981
7	MGIHPACH_01418	Tad_tadE	TXSScan/bacteria/diderm/Tad	0.583	accessory	222	3.6e-08	0.894
	Type V secretion system
1	MGIHPACH_01608	T5aSS_PF03797	TXSScan/bacteria/diderm/T5aSS	1	mandatory	1670	8.8e-49	0.996
2	MGIHPACH_02478	T5aSS_PF03797	TXSScan/bacteria/diderm/T5aSS	1	mandatory	942	1.3e-28	0.969
3	MGIHPACH_02877	T5bSS_translocator	TXSScan/bacteria/diderm/T5bSS	1	mandatory	557	9e-78	0.919
4	MGIHPACH_02980	T5cSS_PF03895	TXSScan/bacteria/diderm/T5cSS	1	mandatory	778	6.5e-08	0.833
5	MGIHPACH_00094	T5bSS_translocator	TXSScan/bacteria/diderm/T5bSS	1	mandatory	565	2e-56	0.938
6	MGIHPACH_00135	T5aSS_PF03797	TXSScan/bacteria/diderm/T5aSS	1	mandatory	607	3.8e-40	0.384
7	MGIHPACH_03995	T5cSS_PF03895	TXSScan/bacteria/diderm/T5cSS	1	mandatory	785	5.3e-09	0.917
